# AI-Driven Discovery and BSL-4 Validation of Cross-Filovirus Ebola-Marburg Inhibitors and their Synergistic Combinations

**DOI:** 10.64898/2026.07.09.737586

**Authors:** Holli-Joi Martin, Marcus Tullius Scotti, Sankalp Jain, Laura K. McMullan, Payel Chatterjee, Cleber Melo-Filo, Maximilian Caza, Alexander Tropsha, Hsiu-Ling Lin, Michael Flint, Emily Lee, Michael K. Lo, Alexey V. Zakharov, Eugene N. Muratov

## Abstract

Filovirus outbreaks caused by Ebola virus (EBOV) and Marburg virus (MARV), pose severe global health threats characterized by high rates of fatal hemorrhagic fever. While species-specific vaccines and therapeutic monoclonal antibodies are approved for Zaire ebolavirus, broadly-active therapeutics remain unavailable, leaving populations vulnerable to MARV and other pathogenic Ebola species, such as Bundibugyo (BDBV) and Sudan (SUDV) ebolaviruses. Here we report a computationally guided, infectious virus validated screening platform for the rapid discovery of broad-spectrum filovirus antivirals. By leveraging quantitative structure–activity relationship (QSAR) models, we screened 142,382 compounds *in silico* to prioritize 125 high-potential candidates. Subsequent dose–response and viability profiling identified 23 compounds exhibiting potent, low-micromolar pan-filovirus activity and favorable cytotoxicity profiles. Molecular docking indicates these compounds target conserved structural and functional domains—primarily the VP35 and L proteins—which may disrupt essential viral replication and immune antagonism. Furthermore, systematic combinatorial screening revealed three highly synergistic compound pairs, notably NCGC00113249-01 and NCGC00118008-01, demonstrating robust cross-species efficacy. By targeting conserved vulnerabilities across the filovirus family, this integrated *in silico* and *in vitro* pipeline provides a scalable framework to rapidly nominate and optimize synergistic therapeutic regimens against both endemic and emerging viral threats including BDBV.

**Graphical Abstract:** 
