## Supplementary material for "AI-Driven Discovery and BSL-4 Validation of Cross-Filovirus Ebola-Marburg Inhibitors and their Synergistic Combinations": SupportingFile1-DockingScores.xlsx

### Sheet: Max_by_ID
ID	SMILES	Glycoprotein (6g95)	L Protein (8jsl)	Nucleoprotein (4ztg)	VP24 (4m0q)	VP35 (4ibc)	VP30 (9jqk)	VP40 (4ldb)	Best Target
NCGC00100643-01	COC(=CC=1)C=C(OC)C=1NC(=N2)N=C(N3CCOCC3)N=C2NC=4C=CC(OC)=CC=4OC	0.62	0.6	0.57	0.54	0.6	0.61	0.61	Glycoprotein
NCGC00100750-01	O=C(NC=1C=CC=C(C=1)C)CSC=2C=C(C)C3=CC=CC=C3N=2	0.69	0.63	0.63	0.67	0.76	0.58	0.62	VP35
NCGC00102171-01	O=C(NC1=CC=C(C=C1)OC)CSC2=NC=3C=CC=CC=3N=C2N4CCC(C)CC4	0.72	0.61	0.64	0.71	0.71	0.65	0.73	VP40
NCGC00102173-01	O=C(NC1=CC=CC(C)=C1)CSC2=NC=3C=CC=CC=3N=C2N4CCC(C)CC4	0.7	0.74	0.71	0.76	0.76	0.68	0.77	VP40
NCGC00102792-01	BrC(C=1)=CC=CC=1NC2=CC(C)=C(C#N)C=3N2C=4C=CC=CC=4N=3	0.64	0.57	0.62	0.67	0.68	0.64	0.65	VP35
NCGC00104897-01	O=C(NCC(CC)CCCC)C(C=1)=CC=C(C2=O)C=1NC(=O)N2CCOC	0.61	0.62	0.68	0.68	0.69	0.56	0.66	VP35
NCGC00108806-01	O=C(NC=1C=C(C=CC=1)OC)CSC=2C3=CC=CC=C3N=C4C=2CCCC4	0.67	0.66	0.7	0.72	0.73	0.62	0.72	VP35
NCGC00111007-01	FC=1C=CC=CC=1C(=O)NC(=CC=2)C=C3C=2N=C4CCCCC4=C3NC5=CC=CC=C5OC	0.69	0.61	0.62	0.69	0.67	0.57	0.74	VP40
NCGC00111940-01	ClC(=C1)C=CC=C1C(=O)N2CCC=3C4=CC(OC)=CC=C4NC=3C2C=5C=CC(F)=CC=5	0.74	0.72	0.72	0.73	0.73	0.62	0.64	Glycoprotein
NCGC00111942-01	FC(=CC=1)C=CC=1C2C=3NC4=CC=C(OC)C=C4C=3CCN2C(=O)CC5=CC=CC(OCC)=C5OCC	0.63	0.72	0.72	0.63	0.72	0.61	0.72	L Protein
NCGC00111944-01	FC(=CC=1)C=CC=1C2C=3NC4=CC=C(OC)C=C4C=3CCN2C(=O)CCC5CCCC5	0.81	0.69	0.81	0.8	0.8	0.71	0.8	Glycoprotein
NCGC00113249-01	O=C(NCC1=C(C=CC=C1)OCC)C2=CC=3OC4=CC=CC=C4C=3N2CC	0.77	0.75	0.71	0.76	0.75	0.74	0.72	Glycoprotein
NCGC00113279-01	O=C(NCC1=CC=C(C=C1)OCC)C2=CC=3OC4=CC=CC=C4C=3N2C	0.73	0.65	0.72	0.66	0.68	0.69	0.69	Glycoprotein
NCGC00117972-01	O=C(NC1=C(C=CC=C1)C)C2=CC=3C=C(C)C=CC=3N2C	0.62	0.67	0.57	0.65	0.67	0.54	0.56	L Protein
NCGC00117978-01	FC(=CC=1)C=CC=1CNC(=O)C2=CC=3C=C(C)C=CC=3N2C	0.68	0.63	0.68	0.7	0.75	0.65	0.75	VP40
NCGC00118000-01	O=C(NCC1=CC=C(C=C1)C)C2=CC=3C=C(C)C=CC=3N2C	0.65	0.63	0.63	0.79	0.79	0.66	0.6	VP35
NCGC00118002-01	O=C(NCC1=CC=C(C=C1)OC)C2=CC=3C=C(C)C=CC=3N2C	0.68	0.63	0.68	0.71	0.73	0.59	0.59	VP35
NCGC00118008-01	O=C(NCC=1C=CC=C(C=1)OC)C2=CC=3C=C(C)C=CC=3N2C	0.71	0.72	0.66	0.67	0.7	0.59	0.63	L Protein
NCGC00118462-01	O=C(CC1=CC=C(C=C1)OC)NC=2SC=3CCCCC=3N=2	0.66	0.57	0.59	0.65	0.66	0.57	0.56	VP35
NCGC00134533-01	FC(=CC=1)C=CC=1C2C=3NC4=CC=CC=C4C=3CCN2C(=O)CCC5CCCC5	0.76	0.67	0.67	0.75	0.73	0.65	0.76	VP40
NCGC00134597-01	O=C(CCC1CCCC1)N2CCC=3C4=CC=CC=C4NC=3C2C=5C=CC(OC)=CC=5	0.77	0.67	0.67	0.8	0.8	0.67	0.72	VP35
NCGC00134663-01	O=C(CCC1CCCC1)N2CCC=3C4=CC=CC=C4NC=3C2C(=CC=5)C=CC=5OCC	0.71	0.68	0.72	0.78	0.7	0.67	0.78	VP40
NCGC00141144-01	OC(=C1)C=CC(C=2)=C1OC(=O)C=2NC(=O)C=3C=CC=CC=3	0.58	0.62	0.54	0.61	0.62	0.59	0.55	L Protein
NCGC00446324-01	FC(=CC=1)C=CC=1C(N=2)=CN(C=3)C=2C=CC=3C(=O)NC4C=C[S]([O])(=O)C4	0.7	0.65	0.7	0.77	0.77	0.72	0.71	VP35
NCGC00073896-02	OC(COC=1C=CC=C(C=1)C)CN(C2=N)C3=CC=CC=C3N2CCN4CCCCC4	0.71	0.65	0.53	0.46	0.45	0.47	0.5	Glycoprotein
NCGC00099461-01	CC(=CC=1)C=CC=1C=2N=C3C=C(C)C=CN3C=2	0.57	0.56	0.5	0.55	0.59	0.54	0.48	VP35
NCGC00101104-01	O=C(OC)C(=CC=1)C=CC=1NC(=O)CN2C3=CC=CC=C3N=C2C4=NON=C4N	0.78	0.71	0.66	0.53	0.59	0.48	0.62	Glycoprotein
NCGC00102229-01	O=C(NC1=C(C(C)C)C=CC=C1)CSC2=NC=3C=CC=CC=3N=C2N4CCC(C)CC4	0.65	0.72	0.55	0.35	0.38	0.57	0.48	L Protein
NCGC00102231-01	O=C(NC1=CC=C(C=C1)NC(=O)C)CSC2=NC=3C=CC=CC=3N=C2N4CCC(C)CC4	0.72	0.72	0.63	0.51	0.55	0.4	0.5	L Protein
NCGC00104007-01	O=C(C1=C(OC)C=C(C=C1)OC)NC(=CC3=2)C=CC3=NC=4CCCCC=4C=2NC5=CC=CC=C5OC	0.65	0.72	0.5	0.42	0.43	0.35	0.6	L Protein
NCGC00104013-01	O=C(C=CC1=CC=CC(OC)=C1OC)NC(C=C32)=CC=C3N=C4CCCCC4=C2NC5=CC=CC=C5OC	0.69	0.66	0.5	0.55	0.37	0.44	0.69	VP40
NCGC00104033-01	O=C(C=1C=C(C=C(OC)C=1)OC)NC(=CC3=2)C=CC3=NC=4CCCCC=4C=2NC(=C5)C=CC(OC)=C5OC	0.68	0.7	0.54	0.39	0.41	0.43	0.51	L Protein
NCGC00104037-01	O=C(C=CC1=CC=C(C=C1)OC)NC(=CC3=2)C=CC3=NC=4CCCCC=4C=2NC(=C5)C=CC(OC)=C5OC	0.79	0.78	0.6	0.39	0.51	0.48	0.67	Glycoprotein
NCGC00104039-01	O=C(C1=CC=C(C=C1(OC))OC)NC(=CC3=2)C=CC3=NC=4CCCCC=4C=2NC(=C5)C=CC(OC)=C5OC	0.73	0.73	0.49	0.39	0.35	0.44	0.45	Glycoprotein
NCGC00108810-01	O=C(NC=1C=C(C=CC=1(OC))OC)CSC=2C3=CC=CC=C3N=C4C=2CCCC4	0.63	0.59	0.38	0.45	0.46	0.4	0.57	Glycoprotein
NCGC00109025-01	O=C(NC1=CC=C(C=C1(OC))OC)CSC=2C3=CC=CC=C3N=C4C=2CCC4	0.7	0.73	0.52	0.45	0.52	0.49	0.55	L Protein
NCGC00109029-01	ClC(C=1)=CC=C(OC)C=1NC(=O)CSC=2C3=CC=CC=C3N=C4C=2CCC4	0.73	0.77	0.57	0.59	0.45	0.48	0.58	L Protein
NCGC00109031-01	O=C(NC=1C=C(OC)C(OC)=C(C=1)OC)CSC=2C3=CC=CC=C3N=C4C=2CCC4	0.66	0.71	0.6	0.43	0.35	0.45	0.51	L Protein
NCGC00110494-01	O=C(NC1=CC=C(C=C1(OC))OC)C(C=2)=CC=C3C=2N=C4CCCCC4=C3SCC(O)=O	0.62	0.68	0.48	0.4	0.53	0.45	0.52	L Protein
NCGC00110496-01	O=C(NC1=CC=C(C(OC)=C1)OC)C(C=2)=CC=C3C=2N=C4CCCCC4=C3SCC(O)=O	0.67	0.67	0.55	0.46	0.48	0.42	0.59	Glycoprotein
NCGC00110516-01	O=C(NC=1C=C(C=CC=1(OC))OC)C(C=2)=CC=C3C=2N=C4CCCCC4=C3SCC(O)=O	0.68	0.73	0.64	0.57	0.42	0.59	0.49	L Protein
NCGC00111327-01	O=C(NC1=C(OC)C=C(C=C1)OC)C(C=2)=CC=C3C=2N=C4CCCC4=C3SCC(O)=O	0.66	0.7	0.59	0.41	0.43	0.55	0.54	L Protein
NCGC00117638-01	O=C(NC1=C(C=CC=C1)CC)CN2C3=CC=CC=C3N=C2C4=NON=C4N	0.74	0.8	0.63	0.56	0.57	0.58	0.59	L Protein
NCGC00117644-01	FC(F)(F)C(=C1)C=CC=C1NC(=O)CN2C=3C=CC=CC=3N=C2C4=NON=C4N	0.78	0.84	0.68	0.58	0.58	0.66	0.69	L Protein
NCGC00118004-01	O=C(NCC1=C(C=CC=C1)C)C2=CC=3C=C(C)C=CC=3N2C	0.68	0.64	0.58	0.55	0.58	0.56	0.54	Glycoprotein
NCGC00118438-01	FC=1C=CC=CC=1C(=O)NC=2SC=3CCCCC=3N=2	0.55	0.67	0.58	0.5	0.59	0.53	0.5	L Protein
NCGC00119208-01	[O][N](=O)C(=C1)C(NC)=CC=C1C(=N2)ON=C2C=3N=CC=CC=3	0.65	0.65	0.54	0.5	0.47	0.5	0.51	L Protein
NCGC00119210-01	[O][N](=O)C(=C1)C(NCC)=CC=C1C(=N2)ON=C2C=3N=CC=CC=3	0.63	0.63	0.43	0.45	0.53	0.43	0.53	Glycoprotein
NCGC00119232-01	[O][N](=O)C(=C1)C(NC(C)C)=CC=C1C(=N2)ON=C2C=3N=CC=CC=3	0.69	0.64	0.56	0.45	0.56	0.51	0.51	Glycoprotein
NCGC00119238-01	[O][N](=O)C(=C1)C(NCCOC)=CC=C1C(=N2)ON=C2C=3N=CC=CC=3	0.76	0.58	0.62	0.42	0.45	0.5	0.51	Glycoprotein
NCGC00119264-01	[O][N](=O)C(=C1)C(NC(C2=CC=CC=C2)C)=CC=C1C(=N3)ON=C3C=4N=CC=CC=4	0.69	0.7	0.68	0.45	0.53	0.47	0.62	L Protein
NCGC00120415-01	ClC(C=1)=C(OC)C=C(OC)C=1NC(=O)CCCN2N=C(C)C=3SC4=CC=CC=C4C=3C2=O	0.7	0.7	0.6	0.53	0.35	0.57	0.53	Glycoprotein
NCGC00134601-01	O=C(C=1C=CC=C(C=1)OC)N2CCC=3C4=CC=CC=C4NC=3C2C(=CC=5)C=CC=5SC	0.71	0.62	0.65	0.53	0.51	0.6	0.55	Glycoprotein
NCGC00391861-01	S=C(NC1=CC(C#N)=CC=C1)NC2COC3C2OCC3N(C=4)N=NC=4C=5C=CC=CN=5	0.89	0.84	0.66	0.68	0.54	0.69	0.73	Glycoprotein
NCGC00392057-01	S=C(NC1CCCCC1)NC2COC3C2OCC3N(C=4)N=NC=4C=5C=CC=CN=5	0.88	0.88	0.66	0.56	0.64	0.58	0.54	L Protein
NCGC00394690-01	FC(F)(F)OC(=C1)C=CC=C1CN2CC(O)CC2C(=N3)ON=C3C=4C=CC=CN=4	0.73	0.73	0.58	0.57	0.54	0.48	0.57	Glycoprotein
NCGC00394743-01	O=C(NC1CCCCC1)NC(C2)CN(C)C2C(=N3)ON=C3C=4C=CC=CN=4	0.84	0.7	0.7	0.44	0.52	0.61	0.62	Glycoprotein
NCGC00395787-01	O=C(NC1=CC(C#N)=CC=C1)NC(C2)CN(C)C2C(=N3)ON=C3C=4C=CC=CN=4	0.84	0.84	0.69	0.48	0.59	0.56	0.65	L Protein
NCGC00395814-01	O=C(NC1=CC=C(C=C1)C)NC(C2)CN(C)C2C(=N3)ON=C3C=4C=CC=CN=4	0.86	0.78	0.61	0.57	0.47	0.52	0.6	Glycoprotein
NCGC00396177-01	O=C(NC1=CC=CC=C1)NC(C2)CN(C)C2C(=N3)ON=C3C=4N=CC=NC=4	0.68	0.77	0.5	0.51	0.57	0.52	0.59	L Protein
NCGC00396179-01	O=C(NC1CCCCC1)NC(C2)CN(C)C2C(=N3)ON=C3C=4N=CC=NC=4	0.68	0.75	0.59	0.49	0.51	0.54	0.62	L Protein
NCGC00396217-01	OC(C1)CNC1C(=N2)ON=C2C=3C=CC=CN=3	0.64	0.61	0.58	0.64	0.53	0.6	0.47	Glycoprotein
NCGC00397757-01	O=C(NC=1C=C(C=CC=1)OC)NC(C2)CN(C)C2C(=N3)ON=C3C=4C=CC=CN=4	0.78	0.79	0.72	0.45	0.59	0.52	0.63	L Protein
NCGC00401343-01	OCC1(C)C(O)CCC2(C)C1CC=3SC(NC(C4=CC=CO4)=O)=NC=3C2CC(=O)NCC=5C=NC=CC=5	0.79	0.67	0.55	0.5	0.48	0.65	0.56	Glycoprotein
NCGC00411552-01	COC(=CC=1)C=CC=1C(=C2)C=3ON=C(C)C=3N=C2C=4N=CC=CC=4	0.66	0.65	0.51	0.61	0.53	0.54	0.55	Glycoprotein
NCGC00416596-01	O=C1C=C(N2CCOCC2)OC3=C1C=CN=C3C4=CC=NN4C	0.57	0.59	0.6	0.55	0.52	0.49	0.53	Nucleoprotein
NCGC00421148-01	OC1C(CNC(C2CCCC2)=O)OCC1NCC=3C=CC=CN=3	0.7	0.64	0.57	0.51	0.51	0.61	0.57	Glycoprotein
NCGC00422466-01	O=C(NC2=NC1=C(S2)CCC1)CC3NC(=O)C4=CC=CC=C4NC3=O	0.78	0.69	0.59	0.56	0.62	0.66	0.61	Glycoprotein
NCGC00422630-01	O=C(NC2=NC1=C(S2)CCC1)CCC3NC(=O)C4=CC=CC=C4NC3=O	0.77	0.72	0.59	0.59	0.69	0.61	0.59	Glycoprotein
NCGC00422884-01	O=C(NC2=NC1=C(S2)CCCC1)CN3N=C4CCCCCC4=CC3=O	0.8	0.68	0.64	0.55	0.66	0.6	0.6	Glycoprotein
NCGC00422990-01	O=C(NC2=NC1=C(S2)CCCCC1)CN3N=C4CCCCC4=CC3=O	0.73	0.7	0.68	0.69	0.56	0.59	0.55	Glycoprotein
NCGC00423309-01	O=C(N(C21(CCCCC2))CCOC)C3=CC=CC=C3C1C(=O)NC=4SC=5CCCC=5N=4	0.74	0.75	0.57	0.45	0.54	0.6	0.5	L Protein
NCGC00423389-01	O=C(N(C21(CCCC2))CCOC)C3=CC=CC=C3C1C(=O)NC=4SC=5CCCC=5N=4	0.78	0.7	0.57	0.54	0.59	0.57	0.45	Glycoprotein
NCGC00423633-01	O=C(C1)N(C3=NNC2=C3C=CC=C2)CC1C(=O)NC=4SC=5CCCCC=5N=4	0.83	0.75	0.69	0.58	0.64	0.78	0.63	Glycoprotein
NCGC00423635-01	O=C(C1)N(C3=NNC2=C3C=CC=C2)CC1C(=O)NC=4SC=5CCCC=5N=4	0.79	0.84	0.74	0.73	0.64	0.74	0.67	L Protein
NCGC00423859-01	FC(C2=1)=CC=CC=1NN=C2N(C3)C(=O)CC3C(=O)NC=4SC=5CCCCC=5N=4	0.82	0.77	0.74	0.62	0.64	0.66	0.66	Glycoprotein
NCGC00423861-01	FC(C2=1)=CC=CC=1NN=C2N(C3)C(=O)CC3C(=O)NC=4SC=5CCCC=5N=4	0.88	0.75	0.8	0.59	0.7	0.71	0.65	Glycoprotein
NCGC00423958-01	BrC(=C1)C=CC2=C1NN=C2N(C3)C(=O)CC3C(=O)NC=4SC=5CCCC=5N=4	0.81	0.8	0.67	0.66	0.66	0.61	0.62	Glycoprotein
NCGC00428874-01	O=C(C2CCCN(C2)CC=1C=NN(C=1(C))C)NC(=C3)C=CC=C3C=4NC5=CC=CC=C5C=4	0.81	0.82	0.71	0.62	0.66	0.68	0.6	L Protein
NCGC00429409-01	OC(C=1)=C2OCCN(C(CCC=C)=O)CC2=CC=1C=3SC=4C=CC=CC=4N=3	0.68	0.67	0.55	0.58	0.54	0.65	0.56	L Protein
NCGC00430265-01	OC(C=1)=C2OCCN(CC=3N=C(ON=3)C)CC2=CC=1C=4SC=5C=CC=CC=5N=4	0.81	0.7	0.65	0.69	0.69	0.55	0.67	Glycoprotein
NCGC00430361-01	C(NC2CCC1(CC2)CCNCC1)CC(=N3)ON=C3C=4N=CC=CC=4	0.68	0.69	0.59	0.44	0.56	0.43	0.51	L Protein
NCGC00430497-01	O=C1C=2C=CC=CC=2C=NN1CCNC(CC3)CCC34CCNCC4	0.7	0.55	0.55	0.44	0.48	0.58	0.52	Glycoprotein
NCGC00431353-01	O=C(C1CCCN1)NCC(N2)=NC(C3=CC=C(C=C3)C)=C2C=4N=CC=CC=4	0.76	0.78	0.76	0.57	0.62	0.5	0.63	L Protein
NCGC00432418-01	CC(NC2CCC1(CC2)CCNCC1)C(=N3)ON=C3C=4N=CC=CC=4	0.66	0.67	0.6	0.49	0.47	0.6	0.54	L Protein
NCGC00432964-01	OC(C=1)=C2OCCN(CC3=NC=CC=N3)CC2=CC=1C=4SC=5C=CC=CC=5N=4	0.76	0.61	0.57	0.62	0.57	0.66	0.59	Glycoprotein
NCGC00433972-01	O=C(C1CC(CN1)O)NCC(N2)=NC(C3=CC=C(C=C3)C)=C2C=4N=CC=CC=4	0.74	0.75	0.64	0.69	0.64	0.59	0.57	L Protein
NCGC00433985-01	O=C(CC1CNCCO1)NCC(N2)=NC(C3=CC=C(C=C3)C)=C2C=4N=CC=CC=4	0.69	0.85	0.65	0.45	0.54	0.68	0.45	L Protein
NCGC00437237-01	O=C(CN1N=CC2=CC=CC=C2C1=O)N(C3)CCCC3CC=4NC=5C=CC=CC=5N=4	0.86	0.72	0.5	0.63	0.53	0.58	0.54	Glycoprotein
NCGC00437807-01	FC=1C=C(F)C=CC=1N(N=2)C=C(CN(CCOC)CC)C=2C=3C=CC=CC=3C	0.65	0.68	0.54	0.43	0.46	0.58	0.57	L Protein
NCGC00439061-01	C(C1)COC1C(=N2)ON=C2CCN3C=CN=C3C=4SC=5CCCCC=5N=4	0.84	0.78	0.72	0.67	0.66	0.54	0.69	Glycoprotein
NCGC00439602-01	O=C(CC1COCCN1)NCCC(=N2)ON=C2C=3N=CC=CC=3	0.68	0.69	0.59	0.43	0.45	0.49	0.51	L Protein
NCGC00439662-01	O=C(CN1N=CC2=CC=CC=C2C1=O)N3CCNC(=O)C3CC=4N=CNC=4	0.69	0.63	0.66	0.6	0.54	0.53	0.56	Glycoprotein
NCGC00440352-01	O=C(CN1N=CC2=CC=CC=C2C1=O)NCCC(=N3)ON=C3C=4N=CC=CC=4	0.75	0.71	0.53	0.46	0.47	0.66	0.6	Glycoprotein
NCGC00443657-01	O=C(C1COC2=CC=CC=C2C1)NCC(=N3)ON=C3C=4N=CC=CC=4	0.72	0.7	0.59	0.59	0.42	0.59	0.56	Glycoprotein
NCGC00444277-01	O=C(C1CC2=CC=C(C=C2OC1)OC)NCC=3SC=4CCCCC=4N=3	0.69	0.69	0.57	0.56	0.55	0.58	0.56	L Protein
NCGC00444421-01	FC(=CC=1)C=CC=1C(N=2)=CN(C=3)C=2C=CC=3C(=O)N4CC5NCCCC5C4	0.82	0.66	0.61	0.66	0.65	0.63	0.66	Glycoprotein
NCGC00444523-01	O=C1C2=CC=CC=C2C=NN1CC(=N3)ON=C3C=4C=C5N=CNC5=CC=4	0.83	0.76	0.51	0.58	0.61	0.56	0.6	Glycoprotein
NCGC00446824-01	FC(=CC=1)C=CC=1C(N=2)=CN(C=3)C=2C=CC=3C(=O)NCC4=CN=CN4CC(C)C	0.77	0.77	0.62	0.58	0.65	0.63	0.71	L Protein
NCGC00447286-01	FC(=CC=1)C=CC=1C(N=2)=CN(C=3)C=2C=CC=3C(=O)NC(CC)C(=N4)NC=C4C	0.76	0.77	0.63	0.69	0.7	0.54	0.59	L Protein
NCGC00447836-01	OC(=O)CCC(C1)C(N2CCN(CC2)C)CCN1CC(=C3C)C=NN3CCC	0.74	0.62	0.54	0.35	0.51	0.62	0.6	Glycoprotein
NCGC00447978-01	FC(=CC=1)C=CC=1C(N=2)=CN(C=3)C=2C=CC=3C(=O)NCC4COCCNC4	0.85	0.66	0.57	0.55	0.52	0.61	0.65	Glycoprotein
NCGC00449414-01	COCCNC(N1(C))=NC(C=2)=C1C=CC=2C(=N3)ON=C3C=4N=NC=CC=4	0.77	0.75	0.58	0.6	0.6	0.68	0.61	Glycoprotein
NCGC00449628-01	FC(=CC=1)C=CC=1C(C2)OCC=3N2N=NC=3C(=N4)ON=C4C=5C=CC=CN=5	0.82	0.7	0.56	0.63	0.65	0.74	0.64	Glycoprotein
NCGC00450066-01	C(O1)OC(C=2)=C1C=CC=2C(N=3)=NOC=3C(=N4)ON=C4C=5C=NC=CN=5	0.87	0.74	0.49	0.7	0.61	0.6	0.6	Glycoprotein
NCGC00450073-01	COC(=CC=1)C=CC=1C(N=2)=NOC=2C(=N3)ON=C3C=4C=CC=CN=4	0.75	0.77	0.58	0.63	0.6	0.54	0.56	L Protein
NCGC00450083-01	O1N=C(C2=CC=CC=C2)N=C1C(=N3)ON=C3C=4C=CC=CN=4	0.71	0.76	0.69	0.52	0.75	0.64	0.58	L Protein
NCGC00454331-01	CC(=CC=1)C=CC=1C(C2)OCC=3N2N=NC=3C(N=4)=NOC=4C=5C=CC=CN=5	0.75	0.68	0.52	0.57	0.58	0.65	0.64	Glycoprotein
NCGC00454381-01	COC(=CC=1)C=CC=1C(C2)OCC=3N2N=NC=3C(N=4)=NOC=4C=5C=CC=CN=5	0.74	0.75	0.59	0.62	0.6	0.53	0.61	L Protein
NCGC00455763-01	O=C(C=1C=CC=C(C=1)OC)N(C2)CC2OC3=CC=CC=C3C(=N4)ON=C4C=5N=CC=NC=5	0.8	0.81	0.59	0.56	0.63	0.49	0.66	L Protein
NCGC00458102-01	C(C1)NCC1OC2=CC=CC=C2C(=N3)ON=C3C=4C=NC=CN=4	0.64	0.64	0.54	0.56	0.46	0.5	0.49	Glycoprotein
NCGC00161614-01	CC(C)CCC(C(C(=O)OC)O)(C(=O)OC1C2C3=CC4=C(C=C3CCN5C2(CCC5)C=C1OC)OCO4)O	0.63	0.77	0.66	0.8	0.81	0.59	0.91	VP40
NCGC00163654-02	CC(C)(CC[C@](CC(=O)OC)(C(=O)O[C@H]1[C@@H]2C3=CC4=C(C=C3CCN5[C@@]2(CCC5)C=C1OC)OCO4)O)O	0.66	0.78	0.83	0.67	0.82	0.78	0.89	VP40
NCGC00507849-01	CO[C@H]1\C=C\C=C(C)\C[C@H](C)[C@H](O)[C@H](C)\C=C(C)\C=C(OC)\C(=O)OC1[C@@H](C)[C@@H](O)[C@H](C)[C@@]2(O)C[C@@H](O)[C@H](C)[C@H](O2)C(C)C	0.51	0.71	0.58	0.71	0.65	0.69	0.71	L Protein
NCGC00161662-09	CCCC[C@@H](C=O)NC(=O)[C@H](CC(C)C)NC(=O)[C@H](CC(C)C)NC(=O)C	0.65	0.57	0.71	0.77	0.77	0.6	0.69	VP35
NCGC00119746-02	[O-][N+](=O)C1=CC=C(C=C1)C(=O)NC2=N[N]3C(\C=C(/NC3=N2)C4=CC=C(Cl)C=C4)C5=CC=C(F)C=C5	0.68	0.77	0.75	0.92	0.91	0.91	0.83	VP24
NCGC00117664-01	FC(=CC=1)C=CC=1NC2=NC3=NON=C3N=C2NC(=C4)C=CC=C4C(F)(F)F	0.81	0.84	0.79	0.87	0.88	0.86	0.79	VP24
NCGC00100377-01	ClC(=CC=1)C=CC=1NC2=NC3=NON=C3N=C2NC(=C4)C=CC=C4C(F)(F)F	0.81	0.77	0.84	0.85	0.86	0.85	0.8	VP35
NCGC00450100-01	CC(=CC=1)C=CC=1C(N=2)=NOC=2C(=N3)ON=C3C=4C=CC=CN=4	0.81	0.78	0.5	0.77	0.84	0.81	0.7	VP35
NCGC00119234-01	[O][N](=O)C(=C1)C([N+](C)C)=CC=C1C(=N2)ON=C2C=3N=CC=CC=3	0.69	0.7	0.3	0.72	0.72	0.75	0.6	VP30
NCGC00104045-01	O=C(C=CC1=C(C(OC)=CC=C1)OC)NC(C=C32)=CC=C3N=C4CCCCC4=C2NC(C=5)=CC=C(OC)C=5OC	0.56	0.8	0.36	0.86	0.95	0.92	0.97	VP40
NCGC00104011-01	O=C(C=CC1=CC(OC)=C(C(OC)=C1)OC)NC(C=C32)=CC=C3N=C4CCCCC4=C2NC5=CC=CC=C5OC	0.49	0.93	0.64	0.95	0.83	0.59	0.91	VP24
NCGC00163528-01	O=C(C)OC1C2OC23C4CCC5CC(O)CCC5(C)C4CCC3(C)C1C=6C=CC(=O)OC=6	0.49	0.72	0.26	0.71	0.75	0.64	0.71	VP35
NCGC00104041-01	O=C(C=CC1=CC=C(C=C1)OC)NC(=CC3=2)C=CC3=NC=4CCCCC=4C=2NC5=CC=CC=C5OC	0.37	0.81	0.74	0.94	0.87	0.95	0.89	VP24
NCGC00428025-01	O=C(C1)N(CCCC2=CC=CC=C2)CC1NC(=O)C=3C=CC=4OCOC=4C=3	0.41	0.81	0.72	0.86	0.94	0.82	0.75	VP35
NCGC00686694-04	CCC(CC)COC(=O)[C@H](C)N[P@](=O)(OC[C@@H]1[C@H]([C@H]([C@](O1)(C#N)C2=CC=C3N2N=CN=C3N)O)O)OC4=CC=CC=C4	0.78	0.92	0.79	0.84	0.87	0.77	0.91	L Protein
NCGC00162409-02	C[C@H]1C/C(=C/C=C/[C@@H]([C@H](OC(=O)/C(=C/C(=C/[C@H]([C@H]1O)C)/C)/OC)[C@@H](C)[C@H]([C@H](C)[C@]2(C[C@H]([C@@H]([C@H](O2)C(C)C)C)O)O)O)OC)/C	0.46	0.84	0.71	0.72	0.74	0.44	0.65	L Protein

### Sheet: Summary
Item	Value
Original data rows	571
Unique IDs	127
Replicate handling	For each ID and each score column, kept the maximum cached numeric value across replicates.
Columns kept	Only columns with headers from the original sheet (blank spacer columns removed).
Source file	scores_127.xlsx
