## Supplementary material for "AI-Driven Discovery and BSL-4 Validation of Cross-Filovirus Ebola-Marburg Inhibitors and their Synergistic Combinations": SupportingFile3-combos.xlsx

### Sheet: Sheet1
	NCGC00111940-01	NCGC00100643-01	NCGC00113249-01	NCGC00113279-01	NCGC00134597-01	NCGC00118008-01	NCGC00686694-04 (REM)	NCGC00117978-01	NCGC00134663-01		Entry
NCGC00111940-01											Replication
NCGC00100643-01											Exit
NCGC00113249-01											Active in Both
NCGC00113279-01											Inactive Both
NCGC00134597-01											Untested
NCGC00118008-01											Self
NCGC00686694-04 (REM)
NCGC00117978-01
NCGC00134663-01
