## Supplementary material for "AI-Driven Discovery and BSL-4 Validation of Cross-Filovirus Ebola-Marburg Inhibitors and their Synergistic Combinations": SupportingFile4-Synergy.xlsx

### Sheet: MARV
Serial	Cell Line	X-axis	Y-axis	Median Excess	Excess HSA	Beta	Gamma	DBSumPos	DBSumNeg
1	Huh7_cells	NCGC00113249-01	NCGC00118008-01	95.67	-639.6	0.43	0.41	0.03	-5.44
7	Huh7_cells	NCGC00118008-01	NCGC00113249-01	95.67	-639.6	0.43	0.41	0.03	-5.44
3	Huh7_cells	NCGC00113249-01	NCGC00117978-01	85.12	-482.37	0.52	0.45	0.22	-3.16
13	Huh7_cells	NCGC00117978-01	NCGC00113249-01	85.12	-482.37	0.52	0.45	0.22	-3.16
9	Huh7_cells	NCGC00118008-01	NCGC00117978-01	77.42	-442.69	0.42	0.39	0.41	-3.12
14	Huh7_cells	NCGC00117978-01	NCGC00118008-01	77.42	-442.69	0.42	0.39	0.41	-3.12
2	Huh7_cells	NCGC00113249-01	NCGC00134597-01	65.66	-292.41	0.74	0.58	0.09	-1.26
11	Huh7_cells	NCGC00134597-01	NCGC00113249-01	65.66	-292.41	0.74	0.58	0.09	-1.26
15	Huh7_cells	NCGC00117978-01	NCGC00100643-01	61.36	-392.7	0.67	0.41	0.02	-1.14
26	Huh7_cells	NCGC00100643-01	NCGC00117978-01	61.36	-392.7	0.67	0.41	0.02	-1.14
23	Huh7_cells	NCGC00113279-01	NCGC00117978-01	48.36	-233.08	0.77	0.53	0.91	-0.64
4	Huh7_cells	NCGC00113249-01	NCGC00134663-01	64.13	-136.79	0.86	0.66	0.22	-0.4
17	Huh7_cells	NCGC00134663-01	NCGC00113249-01	64.13	-136.79	0.86	0.66	0.22	-0.4
21	Huh7_cells	NCGC00134663-01	NCGC00100643-01	39.68	-249.03	0.73	0.32	0.12	-0.35
27	Huh7_cells	NCGC00100643-01	NCGC00134663-01	39.68	-249.03	0.73	0.32	0.12	-0.35
5	Huh7_cells	NCGC00111940-01	NCGC00118008-01	45.18	-112.88	0.86	0.63	0.45	-0.3
8	Huh7_cells	NCGC00118008-01	NCGC00111940-01	45.18	-112.88	0.86	0.63	0.45	-0.3
10	Huh7_cells	NCGC00118008-01	NCGC00134663-01	35.89	-97.29	1.01	0.74	0.63	-0.11
19	Huh7_cells	NCGC00134663-01	NCGC00118008-01	35.89	-97.29	1.01	0.74	0.63	-0.11
12	Huh7_cells	NCGC00134597-01	NCGC00134663-01	23.72	-114.4	1.43	0.62	1.28	0
20	Huh7_cells	NCGC00134663-01	NCGC00134597-01	23.72	-114.4	1.43	0.62	1.28	0
6	Huh7_cells	NCGC00111940-01	NCGC00134663-01	20.63	-77.34	2.49	0.64	1.39	0
16	Huh7_cells	NCGC00117978-01	Remdesivir	29.23	3.08	1.9	1.06	0.29	0
18	Huh7_cells	NCGC00134663-01	NCGC00111940-01	20.63	-77.34	2.49	0.64	1.39	0
22	Huh7_cells	NCGC00134663-01	Remdesivir	12.68	0.47	4.81	1.01	0.4	0
24	Huh7_cells	NCGC00113279-01	Remdesivir	31.77	3.54	2.44	1.07	0.36	0
25	Huh7_cells	NCGC00100643-01	Remdesivir	30.7	-3.04	2.23	0.93	0.29	0
28	Huh7_cells	Remdesivir	NCGC00113279-01	31.77	3.54	2.44	1.07	0.36	0
29	Huh7_cells	Remdesivir	NCGC00100643-01	30.7	-3.04	2.23	0.93	0.29	0
30	Huh7_cells	Remdesivir	NCGC00117978-01	29.23	3.08	1.9	1.06	0.29	0
31	Huh7_cells	Remdesivir	NCGC00134663-01	12.68	0.47	4.81	1.01	0.4	0

### Sheet: EBO
Serial	Cell Line	X-axis	Y-axis	Median Excess	Excess HSA	Beta	Gamma	DBSumPos	DBSumNeg
1	Huh7_cells	NCGC00113249-01	NCGC00118008-01	84.13	-544.67	0.17	0.14	0.02	-3.97
7	Huh7_cells	NCGC00118008-01	NCGC00113249-01	84.13	-544.67	0.17	0.14	0.02	-3.97
14	Huh7_cells	NCGC00117978-01	NCGC00118008-01	54.65	-280.06	0.11	0.08	0.05	-1.6
9	Huh7_cells	NCGC00118008-01	NCGC00117978-01	54.65	-280.06	0.11	0.08	0.05	-1.6
3	Huh7_cells	NCGC00113249-01	NCGC00117978-01	67.33	-294.3	0.39	0.25	0.06	-1.36
13	Huh7_cells	NCGC00117978-01	NCGC00113249-01	67.33	-294.3	0.39	0.25	0.06	-1.36
2	Huh7_cells	NCGC00113249-01	NCGC00134597-01	53.13	-239.55	0.53	0.33	0.13	-0.95
11	Huh7_cells	NCGC00134597-01	NCGC00113249-01	53.13	-239.55	0.53	0.33	0.13	-0.95
23	Huh7_cells	NCGC00113279-01	NCGC00117978-01	41.97	-174.62	0.37	0.2	0.34	-0.62
26	Huh7_cells	NCGC00100643-01	NCGC00117978-01	50.6	-240.93	0.65	0.34	0.13	-0.51
15	Huh7_cells	NCGC00117978-01	NCGC00100643-01	50.6	-240.93	0.65	0.34	0.13	-0.51
4	Huh7_cells	NCGC00113249-01	NCGC00134663-01	50.37	-91.12	0.7	0.44	0.19	-0.23
17	Huh7_cells	NCGC00134663-01	NCGC00113249-01	50.37	-91.12	0.7	0.44	0.19	-0.23
10	Huh7_cells	NCGC00118008-01	NCGC00134663-01	26	-66.66	0.9	0.54	0.23	-0.08
19	Huh7_cells	NCGC00134663-01	NCGC00118008-01	26	-66.66	0.9	0.54	0.23	-0.08
27	Huh7_cells	NCGC00100643-01	NCGC00134663-01	46.86	-101.33	1	0.46	0.17	-0.05
21	Huh7_cells	NCGC00134663-01	NCGC00100643-01	46.86	-101.33	1	0.46	0.17	-0.05
5	Huh7_cells	NCGC00111940-01	NCGC00118008-01	27.11	-32.53	0.83	0.46	0.1	-0.05
8	Huh7_cells	NCGC00118008-01	NCGC00111940-01	27.11	-32.53	0.83	0.46	0.1	-0.05
12	Huh7_cells	NCGC00134597-01	NCGC00134663-01	21.42	-68.11	1.07	0.43	0.52	-0.03
20	Huh7_cells	NCGC00134663-01	NCGC00134597-01	21.42	-68.11	1.07	0.43	0.52	-0.03
25	Huh7_cells	NCGC00100643-01	Remdesivir	33.23	-0.68	1.64	0.81	0.02	0
29	Huh7_cells	Remdesivir	NCGC00100643-01	33.23	-0.68	1.64	0.81	0.02	0
24	Huh7_cells	NCGC00113279-01	Remdesivir	41.23	0.89	2.41	1.2	0.04	0
28	Huh7_cells	Remdesivir	NCGC00113279-01	41.23	0.89	2.41	1.2	0.04	0
6	Huh7_cells	NCGC00111940-01	NCGC00134663-01	5.92	-27.89	3.23	0.47	0.31	0
16	Huh7_cells	NCGC00117978-01	Remdesivir	29.62	-0.03	2.8	0.98	0.03	0
22	Huh7_cells	NCGC00134663-01	Remdesivir	5.78	-0.87	6.16	0.78	0.03	0
18	Huh7_cells	NCGC00134663-01	NCGC00111940-01	5.92	-27.89	3.23	0.47	0.31	0
31	Huh7_cells	Remdesivir	NCGC00134663-01	5.78	-0.87	6.16	0.78	0.03	0
30	Huh7_cells	Remdesivir	NCGC00117978-01	29.62	-0.03	2.8	0.98	0.03	0

### Sheet: CTG
Serial	Cell Line	X-axis	Y-axis	Median Excess	Excess HSA	Beta	Gamma	DBSumPos	DBSumNeg
26	Huh7_cells	NCGC00100643-01	NCGC00117978-01	27.69	-263.57	1	0.87	0.49	-0.53
15	Huh7_cells	NCGC00117978-01	NCGC00100643-01	27.69	-263.57	1	0.87	0.49	-0.53
27	Huh7_cells	NCGC00100643-01	NCGC00134663-01	21.59	-220.84	1.02	0.89	0.7	-0.29
21	Huh7_cells	NCGC00134663-01	NCGC00100643-01	21.59	-220.84	1.02	0.89	0.7	-0.29
13	Huh7_cells	NCGC00117978-01	NCGC00113249-01	16.2	-178.89	1.06	0.91	1.19	-0.21
3	Huh7_cells	NCGC00113249-01	NCGC00117978-01	16.2	-178.89	1.06	0.91	1.19	-0.21
23	Huh7_cells	NCGC00113279-01	NCGC00117978-01	17.51	-189.82	1.07	0.91	1.33	-0.15
30	Huh7_cells	Remdesivir	NCGC00117978-01	28.12	-234.61	1.05	0.87	0.96	-0.11
16	Huh7_cells	NCGC00117978-01	Remdesivir	28.12	-234.61	1.05	0.87	0.96	-0.11
11	Huh7_cells	NCGC00134597-01	NCGC00113249-01	17.26	-176.2	1.05	0.92	1.05	-0.08
2	Huh7_cells	NCGC00113249-01	NCGC00134597-01	17.26	-176.2	1.05	0.92	1.05	-0.08
19	Huh7_cells	NCGC00134663-01	NCGC00118008-01	13.57	-132.97	1.08	0.94	1.42	-0.04
10	Huh7_cells	NCGC00118008-01	NCGC00134663-01	13.57	-132.97	1.08	0.94	1.42	-0.04
14	Huh7_cells	NCGC00117978-01	NCGC00118008-01	19.34	-113.45	1.08	0.95	1.53	-0.02
9	Huh7_cells	NCGC00118008-01	NCGC00117978-01	19.34	-113.45	1.08	0.95	1.53	-0.02
17	Huh7_cells	NCGC00134663-01	NCGC00113249-01	17.28	-133.98	1.08	0.94	1.51	-0.02
4	Huh7_cells	NCGC00113249-01	NCGC00134663-01	17.28	-133.98	1.08	0.94	1.51	-0.02
7	Huh7_cells	NCGC00118008-01	NCGC00113249-01	9.61	-91.43	1.09	0.96	1.72	-0.02
1	Huh7_cells	NCGC00113249-01	NCGC00118008-01	9.61	-91.43	1.09	0.96	1.72	-0.02
20	Huh7_cells	NCGC00134663-01	NCGC00134597-01	12.63	-111.15	1.1	0.95	1.85	-0.01
12	Huh7_cells	NCGC00134597-01	NCGC00134663-01	12.63	-111.15	1.1	0.95	1.85	-0.01
28	Huh7_cells	Remdesivir	NCGC00113279-01	19.64	-122.05	1.12	0.93	1.86	0
24	Huh7_cells	NCGC00113279-01	Remdesivir	19.64	-122.05	1.12	0.93	1.86	0
31	Huh7_cells	Remdesivir	NCGC00134663-01	15.54	-64.97	1.15	0.96	2.39	0
29	Huh7_cells	Remdesivir	NCGC00100643-01	20.31	21.86	1.16	1.01	2.64	0
25	Huh7_cells	NCGC00100643-01	Remdesivir	20.31	21.86	1.16	1.01	2.64	0
22	Huh7_cells	NCGC00134663-01	Remdesivir	15.54	-64.97	1.15	0.96	2.39	0
18	Huh7_cells	NCGC00134663-01	NCGC00111940-01	11.8	-51.37	1.15	0.97	2.6	0
8	Huh7_cells	NCGC00118008-01	NCGC00111940-01	8.22	-55.09	1.12	0.97	2.07	0
6	Huh7_cells	NCGC00111940-01	NCGC00134663-01	11.8	-51.37	1.15	0.97	2.6	0
5	Huh7_cells	NCGC00111940-01	NCGC00118008-01	8.22	-55.09	1.12	0.97	2.07	0
