## Supplementary material for "AI-Driven Discovery and BSL-4 Validation of Cross-Filovirus Ebola-Marburg Inhibitors and their Synergistic Combinations": SupportingFile5-STOPLIGHT.csv

ID	NCGCID	SMILES	ALogP	FSP3	HBA	HBD	Molecular Weight	Num Heavy Atoms	Num Saturated Quaternary Carbons	Number of Rings	Number of Rotatable Bonds	Polar Surface Area	Solubility in Water (mg/L)	AmpC β-lactamase aggregation	Cysteine protease cruzain aggregation	Firefly Luciferase interference	Nano Luciferase interference	Redox interference	Thiol interference	BBB Permeability	CACO2	CNS Activity	Hepatic Stability	Microsomal Half-life Sub-cellular	Microsomal Half-life Tissue	Microsomal Intrinsic Clearance	Oral Bioavailability	Plasma Half-life	Plasma Protein Binding	Renal Clearance	BBB Permeability_proba	CACO2_proba	CNS Activity_proba	Hepatic Stability_proba	Microsomal Half-life Sub-cellular_proba	Microsomal Half-life Tissue_proba	Microsomal Intrinsic Clearance_proba	Oral Bioavailability_proba	Plasma Half-life_proba	Plasma Protein Binding_proba	Renal Clearance_proba	OverallScore	StoplightColor
21	NCGC00111944-01	COC1=CC=C2[NH]C3=C(CCN(C3C4=CC=C(F)C=C4)C(=O)CCC5CCCC5)C2=C1	5.76	0.42	2	1	420.53	31	0	5	5	45.33	0.14	0.28	0.34	0	0	0	0.03	Does permeate blood brain barrier	Does permeate Caco-2	Does exhibit central nervous system activity	Inconsistent result: no prediction	Sub-cellular Hepatic Half-life > 30 minutes	Tissue Hepatic Half-life > 30 minutes	Microsomal intrinsic clearance >= 12 uL/min/mg	Inconsistent result: no prediction	Inconsistent result: no prediction	Plasma protein binder	Renal clearance between 0.10 and 0.50 ml/min/kg	0.51	0.7	0.88	Very unconfident	0.58	0.64	0.55	Very unconfident	Very unconfident	0.51	0.58	0.29	yellow
26	NCGC00100643-01	COC1=CC=C(NC2=NC(=NC(=N2)N3CCOCC3)NC4=C(OC)C=C(OC)C=C4)C(=C1)OC	3.23	0.35	11	2	468.51	34	0	4	9	112.12	2.73	0.16	0.08	0.01	0	0.01	0.3	Does not permeate blood brain barrier	Does permeate Caco-2	Does exhibit central nervous system activity	Hepatic stability > 50% at 60 minutes	Sub-cellular Hepatic Half-life > 30 minutes	Tissue Hepatic Half-life > 30 minutes	Microsomal intrinsic clearance >= 12 uL/min/mg	Above 0.8 F	Half-life above 12 hours	Weak/non plasma protein binder	Inconsistent result: no prediction	0.52	0.58	0.93	0.71	0.64	0.58	0.63	0.56	0.54	0.61	Very unconfident	0.47	yellow
32	NCGC00113249-01	CCOC1=C(CNC(=O)C2=CC3=C([N]2CC)C4=CC=CC=C4O3)C=CC=C1	4.74	0.23	4	1	362.43	27	0	4	6	56.4	1.34	0.14	0.34	0	0	0	0.45	Does not permeate blood brain barrier	Does permeate Caco-2	Does exhibit central nervous system activity	Hepatic stability <= 50% between 15 and 30 minutes	Sub-cellular Hepatic Half-life > 30 minutes	Tissue Hepatic Half-life > 30 minutes	Microsomal intrinsic clearance < 12 uL/min/mg	Above 0.8 F	Half-life below 1 hour	Plasma protein binder	Renal clearance above 1.00 ml/min/kg	0.69	0.62	0.86	0.67	0.58	0.53	0.56	0.55	0.57	0.72	0.53	0.29	yellow
34	NCGC00111940-01	COC1=CC=C2[NH]C3=C(CCN(C3C4=CC=C(F)C=C4)C(=O)C5=CC=CC(=C5)Cl)C2=C1	5.76	0.16	2	1	434.9	31	0	5	3	45.33	0.06	0.57	0.47	0	0.01	0	0.04	Does not permeate blood brain barrier	Does permeate Caco-2	Does exhibit central nervous system activity	Hepatic stability > 50% at 60 minutes	Sub-cellular Hepatic Half-life > 30 minutes	Tissue Hepatic Half-life > 30 minutes	Microsomal intrinsic clearance >= 12 uL/min/mg	Between 0.5 and 0.8 F	Half-life above 12 hours	Plasma protein binder	Renal clearance above 1.00 ml/min/kg	0.55	0.6	0.94	0.59	0.58	0.58	0.52	0.51	0.59	0.72	0.53	0.47	yellow
35	NCGC00113279-01	CCOC1=CC=C(CNC(=O)C2=CC3=C([N]2C)C4=CC=CC=C4O3)C=C1	4.25	0.19	4	1	348.4	26	0	4	5	56.4	5.93	0.13	0.19	0	0	0	0.09	Does not permeate blood brain barrier	Does permeate Caco-2	Does exhibit central nervous system activity	Hepatic stability <= 50% between 15 and 30 minutes	Sub-cellular Hepatic Half-life > 30 minutes	Tissue Hepatic Half-life > 30 minutes	Microsomal intrinsic clearance < 12 uL/min/mg	Between 0.5 and 0.8 F	Inconsistent result: no prediction	Plasma protein binder	Inconsistent result: no prediction	0.69	0.65	0.85	0.68	0.56	0.54	0.5	0.6	Very unconfident	0.72	Very unconfident	0.35	yellow
36	NCGC00118008-01	COC1=CC=CC(=C1)CNC(=O)C2=CC3=C(C=CC(=C3)C)[N]2C	3.43	0.21	3	1	308.38	23	0	3	4	43.26	13.67	0.07	0.06	0	0	0.01	0.1	Does not permeate blood brain barrier	Does permeate Caco-2	Does exhibit central nervous system activity	Inconsistent result: no prediction	Sub-cellular Hepatic Half-life <= 30 minutes	Tissue Hepatic Half-life <= 30 minutes	Microsomal intrinsic clearance >= 12 uL/min/mg	Between 0.5 and 0.8 F	Half-life below 1 hour	Plasma protein binder	Inconsistent result: no prediction	0.57	0.72	0.94	Very unconfident	0.62	0.57	0.61	0.52	0.6	0.68	Very unconfident	0.24	yellow
37	NCGC00117978-01	C[N]1C(=CC2=C1C=CC(=C2)C)C(=O)NCC3=CC=C(F)C=C3	3.56	0.17	2	1	296.34	22	0	3	3	34.03	3.16	0.05	0.09	0	0	0	0.06	Does not permeate blood brain barrier	Does permeate Caco-2	Does exhibit central nervous system activity	Hepatic stability > 50% at 60 minutes	Sub-cellular Hepatic Half-life > 30 minutes	Tissue Hepatic Half-life > 30 minutes	Microsomal intrinsic clearance < 12 uL/min/mg	Less than 0.5 F	Inconsistent result: no prediction	Plasma protein binder	Inconsistent result: no prediction	0.58	0.83	0.96	0.61	0.77	0.5	0.57	0.6	Very unconfident	0.61	Very unconfident	0.35	yellow
38	NCGC00134663-01	CCOC1=CC=C(C=C1)C2N(CCC3=C2[NH]C4=CC=CC=C34)C(=O)CCC5CCCC5	6.01	0.44	2	1	416.57	31	0	5	6	45.33	0.12	0.33	0.63	0	0	0	0.07	Does not permeate blood brain barrier	Does permeate Caco-2	Does exhibit central nervous system activity	Hepatic stability <= 50% between 15 and 30 minutes	Sub-cellular Hepatic Half-life <= 30 minutes	Tissue Hepatic Half-life > 30 minutes	Microsomal intrinsic clearance < 12 uL/min/mg	Inconsistent result: no prediction	Half-life between 6 and 12 hours	Plasma protein binder	Inconsistent result: no prediction	0.54	0.52	0.88	0.58	0.58	0.61	0.5	Very unconfident	0.54	0.74	Very unconfident	0.35	yellow
